# Uniformly re-analysed public omics data and graded meta-analyses of exercise responses in humans and rodents

**DOI:** 10.64898/2026.11.06.764830

**Authors:** Chaoyang Li, Qingqiu Su

## Abstract

Hundreds of omics studies have profiled molecular responses to exercise, but they differ in species, tissue, protocol, sampling time and analysis pipeline, so their results are hard to combine. This dataset places the public evidence on a common scale. We screened GEO, PRIDE and Metabolomics Workbench for exercise studies in humans, mice and rats, defined exercise–control contrasts from sample-level metadata and uniformly re-analysed 1,037 contrasts from 448 independent study clusters, covering 20 tissue classes and seven molecular data types. For every contrast, the dataset provides moderated standardized effect sizes for each gene, protein, miRNA or metabolite and, for expression data, pathways. For 88 analysis units defined by tissue, exercise paradigm and molecular layer, it provides random-effects meta-analyses of every feature measured in at least three independent studies, with heterogeneity statistics, evidence classes assigned by pre-specified criteria and replication tests in two held-out training atlases. Curation records, code and a static query website are included. The data support look-up of molecules, new meta-analyses and planning and benchmarking of exercise studies.
