## Supplementary Software for "Uniformly re-analysed public omics data and graded meta-analyses of exercise responses in humans and rodents": gap_map_level2.tsv

layer	tissue_major	tbin	clusters	contrasts
chromatin	bone_marrow	C	1	1
chromatin	heart	C	1	2
chromatin	hippocampus	C	1	2
chromatin	skeletal_muscle	A0	1	1
chromatin	skeletal_muscle	A1	2	2
chromatin	skeletal_muscle	A2	1	1
chromatin	skeletal_muscle	C	4	10
metabolome	WAT	A0	1	1
metabolome	blood_immune	C	1	1
metabolome	circulating	A0	5	10
metabolome	circulating	A1	1	2
metabolome	circulating	C	4	6
metabolome	heart	C	2	2
metabolome	hippocampus	C	1	1
metabolome	liver	C	1	2
metabolome	other	A0	1	1
metabolome	other	C	1	2
metabolome	skeletal_muscle	A0	3	9
metabolome	skeletal_muscle	C	1	2
methylation	blood_immune	A0	1	1
methylation	blood_immune	C	7	9
methylation	blood_immune	X	2	2
methylation	other	C	1	1
methylation	skeletal_muscle	A0	3	5
methylation	skeletal_muscle	A1	2	6
methylation	skeletal_muscle	A2	1	2
methylation	skeletal_muscle	Aunk	1	1
methylation	skeletal_muscle	C	13	19
methylation_seq	blood_immune	A2	1	4
methylation_seq	blood_immune	C	1	1
methylation_seq	circulating	C	1	1
methylation_seq	intestine	C	1	1
methylation_seq	liver	C	1	2
methylation_seq	other	C	1	1
methylation_seq	other	X	1	2
methylation_seq	skeletal_muscle	A0	3	5
methylation_seq	skeletal_muscle	A1	1	1
methylation_seq	skeletal_muscle	A2	1	1
methylation_seq	skeletal_muscle	C	7	8
miRNA	BAT	C	1	1
miRNA	WAT	C	1	1
miRNA	blood_immune	A0	6	17
miRNA	blood_immune	C	2	3
miRNA	blood_immune	X	1	4
miRNA	bone	C	1	1
miRNA	bone_marrow	C	1	1
miRNA	brain_other	C	1	1
miRNA	circulating	A0	10	14
miRNA	circulating	A1	5	9
miRNA	circulating	A2	3	6
miRNA	circulating	Aunk	3	8
miRNA	circulating	C	4	6
miRNA	circulating	X	2	3
miRNA	heart	C	2	2
miRNA	hippocampus	C	1	1
miRNA	liver	C	2	3
miRNA	other	C	1	1
miRNA	skeletal_muscle	A0	2	4
miRNA	skeletal_muscle	A1	3	7
miRNA	skeletal_muscle	A2	2	4
miRNA	skeletal_muscle	C	9	15
miRNA	skeletal_muscle	X	1	2
other	heart	C	1	1
other	skeletal_muscle	A0	1	1
other	vascular	C	1	1
proteome	blood_immune	A0	1	4
proteome	brain_other	C	1	1
proteome	circulating	A0	1	1
proteome	circulating	C	2	2
proteome	heart	C	2	3
proteome	other	A0	1	1
proteome	other	A1	1	1
proteome	skeletal_muscle	Aunk	1	1
proteome	skeletal_muscle	C	7	11
proteome	skeletal_muscle	X	1	3
proteome	spinal_cord	C	1	1
singlecell	WAT	C	1	4
singlecell	blood_immune	A0	1	2
singlecell	blood_immune	A2	1	2
singlecell	blood_immune	C	3	4
singlecell	bone_marrow	C	2	3
singlecell	brain_other	Aunk	1	1
singlecell	brain_other	C	2	6
singlecell	hippocampus	C	1	1
singlecell	liver	C	1	1
singlecell	skeletal_muscle	A1	1	1
singlecell	skeletal_muscle	Aunk	1	1
singlecell	skeletal_muscle	C	2	4
singlecell	skin	C	1	1
spatial	intestine	C	1	1
spatial	skeletal_muscle	C	2	3
transcriptome	BAT	Aunk	1	1
transcriptome	BAT	C	3	4
transcriptome	WAT	A0	3	5
transcriptome	WAT	A1	2	3
transcriptome	WAT	Aunk	4	6
transcriptome	WAT	C	15	24
transcriptome	WAT	X	1	1
transcriptome	blood_immune	A0	24	47
transcriptome	blood_immune	A1	5	7
transcriptome	blood_immune	A2	6	11
transcriptome	blood_immune	Alate	2	3
transcriptome	blood_immune	Aunk	3	11
transcriptome	blood_immune	C	18	21
transcriptome	blood_immune	X	4	4
transcriptome	bone	C	7	9
transcriptome	bone_marrow	C	5	6
transcriptome	brain_other	Aunk	2	4
transcriptome	brain_other	C	18	26
transcriptome	circulating	A0	1	2
transcriptome	circulating	A1	1	2
transcriptome	circulating	A2	2	4
transcriptome	circulating	C	1	1
transcriptome	heart	A0	3	5
transcriptome	heart	Aunk	1	1
transcriptome	heart	C	46	64
transcriptome	hippocampus	C	24	45
transcriptome	hippocampus	X	1	1
transcriptome	intestine	C	4	5
transcriptome	kidney	A2	1	1
transcriptome	kidney	C	4	4
transcriptome	liver	Aunk	3	3
transcriptome	liver	C	21	28
transcriptome	lung	Aunk	1	4
transcriptome	lung	C	2	2
transcriptome	muscle_stem_cell	C	2	3
transcriptome	other	A0	1	1
transcriptome	other	A1	1	1
transcriptome	other	A2	1	1
transcriptome	other	C	10	14
transcriptome	pancreas	C	1	1
transcriptome	skeletal_muscle	A0	30	51
transcriptome	skeletal_muscle	A1	41	96
transcriptome	skeletal_muscle	A2	24	40
transcriptome	skeletal_muscle	Alate	2	3
transcriptome	skeletal_muscle	Aunk	12	20
transcriptome	skeletal_muscle	C	134	216
transcriptome	skeletal_muscle	X	9	12
transcriptome	spinal_cord	C	4	5
transcriptome	tendon_cartilage	A0	2	2
transcriptome	tendon_cartilage	A1	2	2
transcriptome	tendon_cartilage	A2	1	1
transcriptome	tendon_cartilage	C	5	6
transcriptome	vascular	C	4	4
