## Supplementary Software for "Uniformly re-analysed public omics data and graded meta-analyses of exercise responses in humans and rodents": series_by_year.tsv

year	human	mouse	rat
2002.0	0	1	0
2003.0	0	0	2
2004.0	5	1	0
2005.0	2	0	2
2006.0	3	2	3
2007.0	5	0	3
2008.0	5	2	3
2009.0	9	2	0
2010.0	4	0	1
2011.0	9	4	0
2012.0	6	6	0
2013.0	15	1	3
2014.0	9	5	0
2015.0	5	8	5
2016.0	9	13	1
2017.0	11	5	1
2018.0	17	13	2
2019.0	15	10	4
2020.0	17	7	2
2021.0	14	16	5
2022.0	22	34	5
2023.0	13	21	3
2024.0	18	28	5
2025.0	18	25	6
2026.0	5	15	7
